# Fully Transient CRISPR/Cas12f system in plants capable of broad-spectrum resistance against Begomovirus

**DOI:** 10.1101/2022.06.07.495110

**Authors:** Sibtain Haider, Ali Faiq, Muhammad Zuhaib Khan, Shahid Mansoor, Imran Amin

## Abstract

CRISPR/Cas system has emerged as the most efficient genome editing technology for both eukaryotic and prokaryotic cells. Recently, biologist have started using CRISPR/Cas9 as a defence machinery in plants against DNA viruses by targeting conserve regions of their genome. Considerable resistance requires formation of stable transgenic lines with multiple gRNAs, targeting specific viruses. Development of such transgenic plants is not only time consuming but also there will always be some uncertainty of their efficiency and off targets in plant genome. Newly discovered miniature CRISPR/Cas12f (Cas14a) system has unique ability to chop down every ssDNA fragment once activated through targeted cleavage. Here we report first fully functional transient CRISPR/Cas12f system in plants. We also show that Cas12f with just one gRNA is enough for substantial broad-spectrum resistance against Gemini viruses. Plant phenotype showed nearly complete recovery and qPCR results showed multifold decrease infection of CLCuV in CRISPR/Cas12f treated plants compare to the infected plants (infected with CLCuMuV and CLCuKV). Smaller size, broad range and more efficiency make Cas12f a superior alternative of Cas9 against diverse group of ssDNA viruses.
