## Supplementary material for "Fully Transient CRISPR/Cas12f system in plants capable of broad-spectrum resistance against Begomovirus": arranged qPCR samples and analysed

### Sheet: Cas12 vs Multan virus
Pos		Name	DEM	Ct SYBR		Average		∆ Ct Value	Aerage ∆ Ct Value	∆∆ Ct value	2^-∆ Ct	2^-∆∆ Ct			Plants	Virus titer
A1	Treated	casgmv1	bgv	32.054		31.9312		13.8503		-7.24371	6.77094e-05	151.557			Healthy cntrl	2.68683
A2	Treated	casgmv1	bgv	31.8085											Healthy cntrl	0.930566
A3	Treated	casgmv2	bgv	30.2231		30.1333		11.4633		-9.63074	0.000354174	792.762			Healthy cntrl	0.399956
A4	Treated	casgmv2	bgv	30.0435					12.5776						TreatedGroup 1	151.557
A5	Treated	casgmv3	bgv	28.3285		28.2393		10.6439		-10.4501	0.000624995	1398.95			TreatedGroup 2	792.762
A6	Treated	casgmv3	bgv	28.1501											TreatedGroup 3	1398.95
A7	Treated	casgmv4	bgv	31.8161		31.7741		14.3531		-6.74094	4.77859e-05	106.961			TreatedGroup 4	106.961
A8	Treated	casgmv4	bgv	31.7321											Cas14a without gRNA	1.19029e+09
															infected 1	1.50401e+09
A11	untreated	mv1	bgv	8.56086		8.82794		-9.39216		-30.4862	671.929	1.50401e+09			infected 2	1.32725e+09
A12	untreated	mv2	bgv	9.09501											infected 3	9.79454e+08
	untreated	mv2	bgv	8.19477		8.47858		-9.2118	-9.12579	-30.3058	592.962	1.32725e+09
B12	untreated	mv2	bgv	8.76239
	untreated	mv3	bgv	8.71181		8.69871		-8.7734		-29.8674	437.58	9.79454e+08
	untreated	mv3	bgv	8.6856
C1	Cas14a without gRNA	pvxmv	bgv	8.94139		9.07671		-9.05466		-30.1487	531.772	1.19029e+09
C2	Cas14a without gRNA	pvxmv	bgv	9.21202
C4	internal control	casgmv1	Cp	18.0634		18.0809
C5	internal control	casgmv1	Cp	18.0985
C6	internal control	casgmv2	Cp	18.6036		18.6701
	internal control	casgmv2	Cp	18.7365
c7	internal control	casgmv3	Cp	17.7741		17.5954
c8	internal control	casgmv3	Cp	17.4167
	internal control	casgmv4	cp	17.4394		17.421
	internal control	casgmv4	cp	17.4027
D1	internal control	mv1	Cp	18.0104		18.2201
D2	internal control	mv2	Cp	18.4298
D3	internal control	mv2	Cp	17.746		17.6904
	internal control	mv2	Cp	17.6348
D4	internal control	mv3	Cp	17.2169		17.4721
D5	internal control	mv3	Cp	17.7273
D7		pvxmv	cp	18.0891		18.1314
D8		pvxmv	cp	18.1737
D11	Healthy control	bgv	37.8882	19.6681		-1.42591	1.20037e-06	2.68683
D12	Healthy control	bgv	38.8882	21.1978	21.094	0.10382	4.15739e-07	0.930566
	Healthy control	bgv	39.8882	22.4161		1.32209	1.78684e-07	0.399956
	internal control	Healthy control	Cp	18.0104		18.2201
	internal control	Healthy control	Cp	18.4298
	internal control	Healthy control	Cp	17.746		17.6904
	internal control	Healthy control	Cp	17.6348
	internal control	Healthy control	Cp	17.2169		17.4721
	internal control	Healthy control	Cp	17.7273

### Sheet: Cas12 vs Multan and kokran
Pos		Name	DEM	Ct SYBR		Average		∆ Ct Value	Aerage ∆ Ct Value	∆∆ Ct value	2^-∆ Ct	2^-∆∆ Ct
A1	Treated	casgKv1	bgv	30.4213		30.4957		12.1133		-8.98071	0.000225703	505.201
A2	Treated	casgKv1	bgv	30.57
A3	Treated	casgKv2	bgv	32.3354		32.1346		13.5056		-7.58845	8.59853e-05	192.464
A4	Treated	casgKv2	bgv	31.9338					12.119
A5	Treated	casgKv3	bgv	28.4231		28.4584		10.7383		-10.3557	0.000585404	1310.33
A6	Treated	casgKv3	bgv	28.4938
A11	untreated	Kv1	bgv	9.53282		9.86722		-9.3928		-30.4868	672.224	1.50467e+09
A12	untreated	Kv1	bgv	10.2016
	untreated	Kv2	bgv	9.12867		9.11071		-8.5604	-8.8969	-29.6544	377.518	8.45015e+08			Plants	Virus titer
B12	untreated	Kv2	bgv	9.09276											Healthy cntrl	2.68683
	untreated	Kv3	bgv	9.32444		9.32367		-8.7375		-29.8315	426.824	9.55378e+08			Healthy cntrl	0.930566
	untreated	Kv3	bgv	9.3229											Healthy cntrl	0.399956
															TreatedGroup 1	505.201
C4	internal control	casgKv1	Cp	18.2517		18.3824									TreatedGroup 2	192.464
C5	internal control	casgKv1	Cp	18.513											TreatedGroup 3	1310.33
C6	internal control	casgKv2	Cp	18.7291		18.6291									infected 1	1.50467e+09
	internal control	casgKv2	Cp	18.5291											infected 2	8.45015e+08
c7	internal control	casgKv3	Cp	16.3498		17.7201									infected 3	9.55378e+08
c8	internal control	casgKv3	Cp	19.0905
D1	internal control	Kv1	Cp	18.5377		19.26
D2	internal control	Kv1	Cp	19.9823
D3	internal control	Kv2	Cp	17.4988		17.6711
	internal control	Kv2	Cp	17.8435
D4	internal control	Kv3	Cp	17.9668		18.0612
D5	internal control	Kv3	Cp	18.1555
D6
D12	Healthy control	bgv		37.8882	19.6681		-1.42591	1.20037e-06	2.68683
	Healthy control	bgv		38.8882	21.1978	21.094	0.10382	4.15739e-07	0.930566
	Healthy control	bgv		39.8882	22.4161		1.32209	1.78684e-07	0.399956
	internal control	Healthy control	Cp	18.0104		18.2201
	internal control	Healthy control	Cp	18.4298
	internal control	Healthy control	Cp	17.746		17.6904
	internal control	Healthy control	Cp	17.6348
	internal control	Healthy control	Cp	17.2169		17.4721
	internal control	Healthy control	Cp	17.7273

### Sheet: Virus standrds
Virus		DNA amount/ng	Cq cycle	Average
bgv	Std	2	5.2	5.38717
bgv	Std	2	5.57433
bgv	Std	0.2	9.50435	9.35889
bgv	Std	0.2	9.21343
bgv	Std	0.002	13.998	14.008
bgv	Std	0.002	14.018
bgv	Std	0.0002	17.9532	17.8566
bgv	Std	0.0002	17.76
bgv	Std	0.00002	21.7045	21.4348
bgv	Std	0.00002	21.1651
pvxmv	bgv	8.94139	9.07671
pvxmv	bgv	9.21202
pvxmv	cp	18.0891
pvxmv	cp	18.1737
